# Characterizations of enhanced infectivity and antibody evasion of Omicron BA.2.75

**DOI:** 10.1101/2022.07.18.500332

**Authors:** Yunlong Cao, Weiliang Song, Lei Wang, Pan Liu, Can Yue, Fanchong Jian, Yuanling Yu, Ayijiang Yisimayi, Peng Wang, Yao Wang, Qianhui Zhu, Jie Deng, Wangjun Fu, Lingling Yu, Na Zhang, Jing Wang, Tianhe Xiao, Ran An, Jing Wang, Lu Liu, Sijie Yang, Xiao Niu, Qingqing Gu, Fei Shao, Xiaohua Hao, Ronghua Jin, Youchun Wang, Xiaoliang Sunney Xie, Xiangxi Wang

**Author notes:** Correspondence: Yunlong Cao; Xiaoliang Sunney Xie; Xiangxi Wang. These authors contributed equally (Yunlong Cao, Weiliang Song, Lei Wang, Pan Liu, Can Yue, Fanchong Jian).

## Abstract

Recently emerged SARS-CoV-2 Omicron subvariant, BA.2.75, displayed a local growth advantage over BA.2.38, BA.2.76 and BA.5 in India. The underlying mechanism of BA.2.75’s enhanced infectivity, especially compared to BA.5, remains unclear. Here, we show that BA.2.75 exhibits substantially higher ACE2-binding affinity than BA.5. Also, BA.2.75 spike shows decreased thermostability and increased “up” RBD conformation in acidic conditions, suggesting enhanced low-pH-endosomal cell-entry pathway utilization. BA.2.75 is less humoral immune evasive than BA.4/BA.5 in BA.1/BA.2 breakthrough-infection convalescents; however, BA.2.75 shows heavier neutralization evasion in Delta breakthrough-infection convalescents. Importantly, plasma from BA.5 breakthrough infection exhibit significantly weaker neutralization against BA.2.75 than BA.5, mainly due to BA.2.75’s distinct RBD and NTD-targeting antibody escaping pattern from BA.4/BA.5. Additionally, Evusheld and Bebtelovimab remain effective against BA.2.75, and Sotrovimab recovered RBD-binding affinity. Together, our results suggest BA.2.75 may prevail after the global BA.4/BA.5 wave, and its increased receptor-binding capability could allow further incorporation of immune-evasive mutations.
