## Supplementary Table 1 for "Characterizations of enhanced infectivity and antibody evasion of Omicron BA.2.75"

### Sheet: Sheet1
	pH7.4 BA.2.75 S trimer (3RBD Down)	pH7.4 BA.2.75 S trimer (1RBD Up)	pH5.5 BA.2.75 S trimer (3RBD Down)	pH5.5 BA.2.75 S trimer (1RBD Up)	BA.2.75 S trimer in complex with S309 (state1)	BA.2.75 S trimer in complex with S309 (state2)	BA.2.75 S trimer in complex with S309 (state3)	BA.2.75 S trimer in complex with S309 (local)	BA.2.75 S trimer in complex with XG2v024	BA.2.75 S trimer in complex with ACE2 (state1)	BA.2.75 S trimer in complex with ACE2 (state2)	BA.2.75 S trimer in complex with ACE2 (local)
Data collection
Voltage (kV)	300	300	300	300	300	300	300	300	300	300	300	300
Microscope	FEI Titan Krios	FEI Titan Krios	FEI Titan Krios	FEI Titan Krios	FEI Titan Krios	FEI Titan Krios	FEI Titan Krios	FEI Titan Krios	FEI Titan Krios	FEI Titan Krios	FEI Titan Krios	FEI Titan Krios
Camera	K3 (Gatan)	K3 (Gatan)	K3 (Gatan)	K3 (Gatan)	K3 (Gatan)	K3 (Gatan)	K3 (Gatan)	K3 (Gatan)	K3 (Gatan)	K2 (Gatan)	K2 (Gatan)	K2 (Gatan)
Magnification (calibrated)	22,500X	22,500X	22,500X	22,500X	22,500X	22,500X	22,500X	22,500X	22,500X	22,500X	22,500X	22,500X
Electron exposure (e–/Å2)	60	60	60	60	60	60	60	60	60	60	60	60
Exposure rate (e–/Å2/s)	17.65	17.65	17.65	17.65	17.65	17.65	17.65	17.65	17.65	17.65	17.65	17.65
Number of frames collected per micrograph	32	32	32	32	32	32	32	32	32	32	32	32
Energy filter slit width	-	-	-	-	-	-	-	-	-	-	-	-
Automation software	SerialEM	SerialEM	SerialEM	SerialEM	SerialEM	SerialEM	SerialEM	SerialEM	SerialEM	SerialEM	SerialEM	SerialEM
Defocus range (μm)	–1.2 to –1.8	–1.2 to –1.8	–1.2 to –1.8	–1.2 to –1.8	–1.2 to –1.8	–1.2 to –1.8	–1.2 to –1.8	–1.2 to –1.8	–1.2 to –1.8	–1.2 to –1.8	–1.2 to –1.8	–1.2 to –1.8
Pixel size (Å)	1.07	1.07	1.07	1.07	1.07	1.07	1.07	1.07	1.07	1.04	1.04	1.04
Overall map processing
Micrographs used	6459	6459	4886	4886	5761	5761	5761		5606	7255	7255
Symmetry imposed	C3	C1	C3	C1	C1	C1	C1		C1	C1	C1
Initial particle images	3006746	3006746	2065291	2065291	2039960	2039960	2039960		2343079	1392799	1392799
Final particle images	220351	227658	217651	596312	187530	227337	232940		646248	387198	313740
Resolution at 0.143 FSC of masked reconstruction (Å)	3.19	3.45	3.51	3.58	3.72	3.74	3.84		3.62	3.3	3.52
Map sharpening B factor (Å2)	142.4	137.8	147.3	171.5	136.3	134.4	134.1		145.6	97.2	95
Local map processing
Final particle images								647807				313740
Resolution at 0.143 FSC of masked reconstruction (Å)								3.98				4.12
Map sharpening B factor (Å2)								175.6				193.3
Local map refinement
Initial model used (PDB code)	7XIX	7XIW	7XIX	7XIW	7XIW	7XIW	7XIW	7XIW	7XIX	7XIW	7XIW	7XIW
Refinement package	Phenix v1.19	Phenix v1.19	Phenix v1.19	Phenix v1.19	Phenix v1.19	Phenix v1.19	Phenix v1.19	Phenix v1.19	Phenix v1.19	Phenix v1.19	Phenix v1.19	Phenix v1.19
Model composition
Non-hydrogen atoms	25599	26493	25452	26493	30172	31989	28275	3385	30336	31499	35906	6465
Protein residues	3189	3291	3126	3291	3753	3984	3531	427	3768	3888	4400	787
Ligands	48	63	69	63	71	75	53	4	81	69	74	6
R.m.s. deviations
Bond lengths (Å)	0.005	0.003	0.004	0.003	0.004	0.003	0.004	0.003	0.004	0.005	0.003	0.008
Bond angles (°)	0.999	0.625	0.943	0.598	0.611	0.587	0.744	0.63	0.581	0.634	0.578	1.16
B factors (Å2)
Protein	52.1	72.34	85.69	113.17	149.15	122.86	127.99	85.17	91.81	107.48	171	64.09
Ligands	73.38	114.42	110.44	134.45	166.15	145.02	128.39	54.82	122.91	125.4	170.37	55.43
Validation
MolProbity score	1.84	1.97	1.95	1.97	2.09	2.05	1.73	2.08	1.96	2	2.07	1.83
Clashscore	6.06	8.11	8.84	8.32	11.66	10.35	5.49	11.48	8.01	10.74	12.03	7.52
Poor rotamers (%)	0	0.07	0	0.04	0	0.09	0	0	0	0.03	0.05	0
Ramachandran plot
Favored (%)	91.44	90.83	92.3	91.14	91.24	91.06	93.34	91.45	90.97	92.83	92.22	93.61
Allowed (%)	8.56	9.07	7.7	8.77	8.76	8.92	6.66	8.31	9.03	7.11	7.69	6.39
Disallowed (%)	0	0.09	0	0.09	0	0.03	0	0.24	0	0.05	0.09	0
Cb outliers (%)	0	0	0	0	0	0	0	0	0	0	0	0
CaBLAM outliers (%)	4.81	6.33	4.46	6.36	5.57	5.36	4.62	5.54	6.5	4.78	4.4	2.57
