## Supplementary Table 2 for "Characterizations of enhanced infectivity and antibody evasion of Omicron BA.2.75"

### Sheet: 总表
Sample Type	Gender	Age	SARS-CoV-2 vaccination status	The first dose of vaccine		The second dose of vaccine		The third dose of vaccine		sampling time point	time interval between sampling and discharge
				Vaccination Time	Vaccine Type	Vaccination Time	Vaccine Type	Vaccination Time	Vaccine Type
3 dose vaccinee	male	36	3	2020-12-16	inactivated vaccine	2020-12-30	inactivated vaccine	2021-08-11	inactivated vaccine	2021.09.08(±1）	/
3 dose vaccinee	female	31	3	2021-02-01	inactivated vaccine	2021-02-23	inactivated vaccine	2021-08-11	inactivated vaccine	2021.09.08(±1）	/
3 dose vaccinee	male	32	3	2021-01-08	inactivated vaccine	2021-01-29	inactivated vaccine	2021-08-11	inactivated vaccine	2021.09.08(±1）	/
3 dose vaccinee	female	39	3	2020-12-16	inactivated vaccine	2020-12-30	inactivated vaccine	2021-08-11	inactivated vaccine	2021.09.08(±1）	/
3 dose vaccinee	female	58	3	2021-01-11	inactivated vaccine	2021-02-01	inactivated vaccine	2021-08-11	inactivated vaccine	2021.09.08(±1）	/
3 dose vaccinee	female	26	3	2021-01-08	inactivated vaccine	2021-01-29	inactivated vaccine	2021-08-11	inactivated vaccine	2021.09.08(±1）	/
3 dose vaccinee	male	21	3	2021-01-09	inactivated vaccine	2021-02-01	inactivated vaccine	2021-08-12	inactivated vaccine	2021.09.09(±1）	/
3 dose vaccinee	female	42	3	2020-12-16	inactivated vaccine	2021-02-07	inactivated vaccine	2021-08-12	inactivated vaccine	2021.09.09(±1）	/
3 dose vaccinee	female	50	3	2021-03-11	inactivated vaccine	2021-04-01	inactivated vaccine	2021-08-13	inactivated vaccine	2021.09.10(±1）	/
3 dose vaccinee	female	40	3	2021-01-08	inactivated vaccine	2021-02-12	inactivated vaccine	2021-08-12	inactivated vaccine	2021.09.09(±1）	/
3 dose vaccinee	female	52	3	2021-01-12	inactivated vaccine	2021-02-18	inactivated vaccine	2021-08-12	inactivated vaccine	2021.09.09(±1）	/
3 dose vaccinee	female	49	3	2021-01-11	inactivated vaccine	2021-02-21	inactivated vaccine	2021-08-12	inactivated vaccine	2021.09.09(±1）	/
3 dose vaccinee	female	48	3	2021-01-11	inactivated vaccine	2021-02-24	inactivated vaccine	2021-08-12	inactivated vaccine	2021.09.09(±1）	/
3 dose vaccinee	female	33	3	2021-01-08	inactivated vaccine	2021-02-27	inactivated vaccine	2021-08-12	inactivated vaccine	2021.09.09(±1）	/
3 dose vaccinee	female	26	3	2020-12-16	inactivated vaccine	2021-03-01	inactivated vaccine	2021-08-12	inactivated vaccine	2021.09.09(±1）	/
3 dose vaccinee	male	35	3	2021-02-23	inactivated vaccine	2021-03-06	inactivated vaccine	2021-08-12	inactivated vaccine	2021.09.09(±1）	/
3 dose vaccinee	female	35	3	2021-01-08	inactivated vaccine	2021-01-29	inactivated vaccine	2021-08-13	inactivated vaccine	2021.09.10(±1）	/
3 dose vaccinee	male	35	3	2021-01-08	inactivated vaccine	2021-03-11	inactivated vaccine	2021-08-12	inactivated vaccine	2021.09.09(±1）	/
3 dose vaccinee	female	40	3	2021-01-11	inactivated vaccine	2021-03-12	inactivated vaccine	2021-08-12	inactivated vaccine	2021.09.09(±1）	/
3 dose vaccinee	female	21	3	2021-01-08	inactivated vaccine	2021-01-29	inactivated vaccine	2021-08-13	inactivated vaccine	2021.09.10(±1）	/
3 dose vaccinee	female	50	3	2021-01-08	inactivated vaccine	2021-01-29	inactivated vaccine	2021-08-13	inactivated vaccine	2021.09.10(±1）	/
3 dose vaccinee	female	31	3	2021-01-08	inactivated vaccine	2021-01-29	inactivated vaccine	2021-08-13	inactivated vaccine	2021.09.10(±1）	/
3 dose vaccinee	female	53	3	2021-01-12	inactivated vaccine	2021-02-02	inactivated vaccine	2021-08-13	inactivated vaccine	2021.09.10(±1）	/
3 dose vaccinee	female	40	3	2021-03-11	inactivated vaccine	2021-04-01	inactivated vaccine	2021-08-13	inactivated vaccine	2021.09.10(±1）	/
3 dose vaccinee	male	40	3	2021-01-08	inactivated vaccine	2021-01-29	inactivated vaccine	2021-08-13	inactivated vaccine	2021.09.10(±1）	/
3 dose vaccinee	female	39	3	2021-01-08	inactivated vaccine	2021-01-29	inactivated vaccine	2021-08-13	inactivated vaccine	2021.09.10(±1）	/
3 dose vaccinee	female	32	3	2021-01-11	inactivated vaccine	2021-03-07	inactivated vaccine	2021-08-17	inactivated vaccine	2021.09.14(±1）	/
3 dose vaccinee	female	38	3	2021-02-01	inactivated vaccine	2021-02-23	inactivated vaccine	2021-08-13	inactivated vaccine	2021.09.10(±1）	/
3 dose vaccinee	male	26	3	2021-02-19	inactivated vaccine	2021-03-13	inactivated vaccine	2021-08-13	inactivated vaccine	2021.09.10(±1）	/
3 dose vaccinee	female	31	3	2021-01-08	inactivated vaccine	2021-01-29	inactivated vaccine	2021-08-13	inactivated vaccine	2021.09.10(±1）	/
3 dose vaccinee	male	35	3	2021-02-07	inactivated vaccine	2021-03-03	inactivated vaccine	2021-08-13	inactivated vaccine	2021.09.10(±1）	/
3 dose vaccinee	female	36	3	2021-01-08	inactivated vaccine	2021-01-29	inactivated vaccine	2021-08-13	inactivated vaccine	2021.09.10(±1）	/
3 dose vaccinee	female	36	3	2021-01-08	inactivated vaccine	2021-01-29	inactivated vaccine	2021-08-13	inactivated vaccine	2021.09.10(±1）	/
3 dose vaccinee	female	30	3	2021-01-08	inactivated vaccine	2021-01-29	inactivated vaccine	2021-08-13	inactivated vaccine	2021.09.10(±1）	/
3 dose vaccinee	female	31	3	2021-01-09	inactivated vaccine	2021-02-03	inactivated vaccine	2021-08-17	inactivated vaccine	2021.09.14(±1）	/
3 dose vaccinee	female	25	3	2021-02-02	inactivated vaccine	2021-02-06	inactivated vaccine	2021-08-17	inactivated vaccine	2021.09.14(±1）	/
3 dose vaccinee	male	41	3	2021-01-08	inactivated vaccine	2021-02-08	inactivated vaccine	2021-08-17	inactivated vaccine	2021.09.14(±1）	/
3 dose vaccinee	female	24	3	2021-01-12	inactivated vaccine	2021-02-12	inactivated vaccine	2021-08-17	inactivated vaccine	2021.09.14(±1）	/
3 dose vaccinee	female	48	3	2021-02-02	inactivated vaccine	2021-02-17	inactivated vaccine	2021-08-17	inactivated vaccine	2021.09.14(±1）	/
3 dose vaccinee	female	59	3	2021-01-11	inactivated vaccine	2021-02-20	inactivated vaccine	2021-08-17	inactivated vaccine	2021.09.14(±1）	/
BA.1 convalescent	male	47	3	2021-04-17	inactivated vaccine	2021-05-21	inactivated vaccine	2021-12-07	inactivated vaccine	2022-02-25	40
BA.1 convalescent	male	35	3	2021-04-18	inactivated vaccine	2021-05-22	inactivated vaccine	2021-12-03	inactivated vaccine	2022-02-25	40
BA.1 convalescent	female	57	3	2021-04-01	inactivated vaccine	2021-05-01	inactivated vaccine	2021-12-01	inactivated vaccine	2022-02-24	41
BA.1 convalescent	female	36	3	2021-04-30	inactivated vaccine	2021-05-12	inactivated vaccine	2021-12-02	inactivated vaccine	2022-02-22	42
BA.1 convalescent	male	51	3	2021-04-19	inactivated vaccine	2021-05-21	inactivated vaccine	2021-11-30	inactivated vaccine	2022-02-24	43
BA.1 convalescent	female	58	3	2021-04-19	inactivated vaccine	2021-05-21	inactivated vaccine	2021-12-03	inactivated vaccine	2022-02-26	43
BA.1 convalescent	male	36	3	2021-03-19	inactivated vaccine	2021-04-30	inactivated vaccine	2021-12-08	inactivated vaccine	2022-02-28	44
BA.1 convalescent	female	38	3	2021-04-09	inactivated vaccine	2021-05-15	inactivated vaccine	2021-11-28	inactivated vaccine	2022-02-23	46
BA.1 convalescent	male	34	3	2021-03-29	inactivated vaccine	2021-05-10	inactivated vaccine	2021-11-30	inactivated vaccine	2022-02-28	46
BA.1 convalescent	female	60	3	2021-04-21	inactivated vaccine	2021-05-13	inactivated vaccine	2021-11-25	inactivated vaccine	2022-02-23	47
BA.1 convalescent	male	39	3	2021-04-21	inactivated vaccine	2021-05-15	inactivated vaccine	2021-11-27	inactivated vaccine	2022-02-25	47
BA.1 convalescent	male	34	3	2021-04-18	inactivated vaccine	2021-05-20	inactivated vaccine	2021-11-25	inactivated vaccine	2022-02-26	47
BA.1 convalescent	female	58	3	2021-04-21	inactivated vaccine	2021-05-19	inactivated vaccine	2021-11-19	inactivated vaccine	2022-02-21	52
BA.1 convalescent	male	29	3	2021-01-11	inactivated vaccine	2021-02-01	inactivated vaccine	2021-11-18	inactivated vaccine	2022-02-21	54
BA.1 convalescent	female	44	3	2021-04-15	inactivated vaccine	2021-05-12	inactivated vaccine	2021-11-21	inactivated vaccine	2022-02-24	54
BA.1 convalescent	male	27	3	2021-04-21	inactivated vaccine	2021-05-12	inactivated vaccine	2021-11-19	inactivated vaccine	2022-02-23	55
BA.1 convalescent	male	52	3	2021-04-18	inactivated vaccine	2021-05-20	inactivated vaccine	2021-11-20	inactivated vaccine	2022-02-23	55
BA.1 convalescent	male	38	3	2021-04-07	inactivated vaccine	2021-05-14	inactivated vaccine	2021-11-22	inactivated vaccine	2022-02-25	55
BA.1 convalescent	male	58	3	2021-04-14	inactivated vaccine	2021-05-17	inactivated vaccine	2021-11-19	inactivated vaccine	2022-02-28	55
BA.1 convalescent	female	42	3	2021-04-22	inactivated vaccine	2021-05-14	inactivated vaccine	2021-11-20	inactivated vaccine	2022-02-23	56
BA.1 convalescent	male	32	3	2021-04-21	inactivated vaccine	2021-05-12	inactivated vaccine	2021-11-21	inactivated vaccine	2022-02-24	56
BA.1 convalescent	female	34	3	2021-04-11	inactivated vaccine	2021-05-14	inactivated vaccine	2021-11-17	inactivated vaccine	2022-02-22	57
BA.1 convalescent	male	36	3	2021-04-08	inactivated vaccine	2021-05-14	inactivated vaccine	2021-11-17	inactivated vaccine	2022-02-25	57
BA.1 convalescent	female	42	3	2021-04-15	inactivated vaccine	2021-05-12	inactivated vaccine	2021-11-20	inactivated vaccine	2022-02-25	57
BA.1 convalescent	female	46	3	2021-04-15	inactivated vaccine	2021-05-12	inactivated vaccine	2021-11-15	inactivated vaccine	2022-02-22	58
BA.1 convalescent	female	48	3	2021-04-25	inactivated vaccine	2021-05-12	inactivated vaccine	2021-11-15	inactivated vaccine	2022-02-21	61
BA.1 convalescent	female	48	3	2021-03-30	inactivated vaccine	2021-05-08	inactivated vaccine	2021-11-16	inactivated vaccine	2022-03-02	61
BA.1 convalescent	male	53	3	2021-04-02	inactivated vaccine	2021-05-11	inactivated vaccine	2021-11-12	inactivated vaccine	2022-03-03	65
BA.1 convalescent	male	54	3	2021-04-15	inactivated vaccine	2021-05-12	inactivated vaccine	2021-11-14	inactivated vaccine	2022-03-01	68
BA.1 convalescent	male	47	3	2021-03-22	inactivated vaccine	2021-04-29	inactivated vaccine	2021-11-02	inactivated vaccine	2022-02-23	71
BA.1 convalescent	male	39	3	2021-03-13	inactivated vaccine	2021-04-03	inactivated vaccine	2021-11-01	inactivated vaccine	2022-02-25	71
BA.1 convalescent	male	26	3	2021-03-27	inactivated vaccine	2021-05-04	inactivated vaccine	2021-11-06	inactivated vaccine	2022-02-26	71
BA.1 convalescent	female	38	3	2021-04-01	inactivated vaccine	2021-05-01	inactivated vaccine	2021-11-01	inactivated vaccine	2022-02-22	72
BA.1 convalescent	female	57	3	2021-03-26	inactivated vaccine	2021-04-23	inactivated vaccine	2021-10-29	inactivated vaccine	2022-02-22	75
BA.1 convalescent	female	60	3	2021-03-26	inactivated vaccine	2021-04-29	inactivated vaccine	2021-10-30	inactivated vaccine	2022-02-25	75
BA.1 convalescent	female	50	3	2021-03-06	inactivated vaccine	2021-04-29	inactivated vaccine	2021-10-29	inactivated vaccine	2022-02-23	76
BA.1 convalescent	male	55	3	2021-04-01	inactivated vaccine	2021-05-01	inactivated vaccine	2021-11-01	inactivated vaccine	2022-02-28	76
BA.1 convalescent	male	50	3	2021-03-12	inactivated vaccine	2021-04-23	inactivated vaccine	2021-10-28	inactivated vaccine	2022-03-03	79
BA.1 convalescent	male	38	3	2021-02-02	inactivated vaccine	2021-03-06	inactivated vaccine	2021-10-10	inactivated vaccine	2022-02-26	98
BA.1 convalescent	male	30	3	2021-03-08	inactivated vaccine	2021-03-22	inactivated vaccine	2021-10-10	inactivated vaccine	2022-03-03	99
BA.1 convalescent	female	63	3	2021-04-13	inactivated vaccine	2021-05-11	inactivated vaccine	2021-09-28	inactivated vaccine	2022-02-21	103
BA.1 convalescent	female	36	3	2021-01-10	inactivated vaccine	2021-01-31	inactivated vaccine	2021-09-28	inactivated vaccine	2022-02-24	103
BA.1 convalescent	female	41	3	2021-01-09	inactivated vaccine	2021-01-30	inactivated vaccine	2021-09-29	inactivated vaccine	2022-02-22	105
BA.1 convalescent	male	46	3	2021-01-14	inactivated vaccine	2021-01-29	inactivated vaccine	2021-09-29	inactivated vaccine	2022-02-24	106
BA.1 convalescent	male	45	3	2021-01-18	inactivated vaccine	2021-02-02	inactivated vaccine	2021-09-28	inactivated vaccine	2022-02-23	107
BA.1 convalescent	female	23	3	2021-02-06	inactivated vaccine	2021-02-20	inactivated vaccine	2021-09-30	inactivated vaccine	2022-02-28	107
BA.1 convalescent	male	53	3	2021-01-02	inactivated vaccine	2021-01-24	inactivated vaccine	2021-09-28	inactivated vaccine	2022-02-24	109
BA.1 convalescent	female	29	3	2021-01-31	inactivated vaccine	2021-02-19	inactivated vaccine	2021-09-29	inactivated vaccine	2022-02-26	109
BA.1 convalescent	male	49	3	2021-01-04	inactivated vaccine	2021-01-26	inactivated vaccine	2021-09-28	inactivated vaccine	2022-02-25	110
BA.1 convalescent	male	36	3	2021-01-09	inactivated vaccine	2021-01-30	inactivated vaccine	2021-09-18	inactivated vaccine	2022-02-26	117
BA.2 convalescent	male	36	3	2021-04-05	inactivated vaccine	2021-05-09	inactivated vaccine	2022-02-12	inactivated vaccine	2022-04-27	35
BA.2 convalescent	female	36	3	2021-05-09	inactivated vaccine	2021-06-05	inactivated vaccine	2022-02-12	inactivated vaccine	2022-04-27	35
BA.2 convalescent	male	31	3	2021-05-10	inactivated vaccine	2021-07-06	inactivated vaccine	2022-02-24	inactivated vaccine	2022-04-28	35
BA.2 convalescent	female	49	3	2021-02-18	inactivated vaccine	2021-03-12	inactivated vaccine	2021-11-02	inactivated vaccine	2022-04-28	31
BA.2 convalescent	female	53	3	2021-02-10	inactivated vaccine	2021-03-08	inactivated vaccine	2021-10-28	inactivated vaccine	2022-06-08	56
BA.2 convalescent	female	34	3	2021-03-03	inactivated vaccine	2021-03-25	inactivated vaccine	2021-12-25	inactivated vaccine	2022-06-08	59
BA.2 convalescent	female	31	3	2021-07-06	inactivated vaccine	2021-07-28	inactivated vaccine	2022-04-04	inactivated vaccine	2022-06-30	50
BA.2 convalescent	male	49	3	2021-02-01	inactivated vaccine	2021-02-22	inactivated vaccine	2021-11-06	inactivated vaccine	2022-06-30	50
BA.2 convalescent	male	35	3	2021-02-01	inactivated vaccine	2021-02-22	inactivated vaccine	2021-10-23	inactivated vaccine	2022-06-30	50
BA.2 convalescent	female	64	3	2021-08-01	inactivated vaccine	2021-08-24	inactivated vaccine	2022-04-04	inactivated vaccine	2022-06-30	38
BA.2 convalescent	male	64	3	2021-03-23	inactivated vaccine	2021-08-03	inactivated vaccine	2022-02-10	inactivated vaccine	2022-06-30	30
BA.2 convalescent	female	40	3	2021-04-24	inactivated vaccine	2021-05-15	inactivated vaccine	2021-11-16	inactivated vaccine	2022-07-01	31
BA.2 convalescent	female	37	3	2021-01-25	inactivated vaccine	2021-02-18	inactivated vaccine	2021-10-29	inactivated vaccine	2022-07-01	31
BA.2 convalescent	male	41	3	2021-02-24	inactivated vaccine	2021-03-21	inactivated vaccine	2021-11-16	inactivated vaccine	2022-07-01	37
BA.2 convalescent	female	30	3	2021-04-10	inactivated vaccine	2021-05-14	inactivated vaccine	2021-10-16	inactivated vaccine	2022-07-01	32
BA.2 convalescent	male	51	3	2021-01-03	inactivated vaccine	2021//2/6	inactivated vaccine	2021-11-25	inactivated vaccine	2022-07-01	33
BA.2 convalescent	female	44	3	2021-08-24	inactivated vaccine	2021-10-03	inactivated vaccine	2022-06-24	inactivated vaccine	2022-07-01	39
BA.2 convalescent	male	47	3	2021-05-16	inactivated vaccine	2021-06-21	inactivated vaccine	2022-06-16	inactivated vaccine	2022-07-01	34
BA.2 convalescent	male	43	3	2021-06-18	inactivated vaccine	2021-07-13	inactivated vaccine	2022-02-14	inactivated vaccine	2022-07-01	39
BA.2 convalescent	male	50	3	2021-02-01	inactivated vaccine	2021-02-22	inactivated vaccine	2021-11-24	inactivated vaccine	2022-07-01	35
BA.2 convalescent	male	36	3	2021-01-05	inactivated vaccine	2021-01-29	inactivated vaccine	2022-06-16	inactivated vaccine	2022-07-01	35
BA.2 convalescent	male	55	3	2021-02-18	inactivated vaccine	2021-03-11	inactivated vaccine	2022-11-18	inactivated vaccine	2022-07-01	39
BA.2 convalescent	female	26	3	2021-01-05	inactivated vaccine	2021-01-29	inactivated vaccine	2021-11-25	inactivated vaccine	2022-07-01	38
BA.2 convalescent	male	54	3	2021-01-10	inactivated vaccine	2021-02-23	inactivated vaccine	2021-10-28	inactivated vaccine	2022-07-01	33
BA.2 convalescent	female	18	3	2021-07-24	inactivated vaccine	2021-08-21	inactivated vaccine	2022-03-07	inactivated vaccine	2022-07-01	40
BA.2 convalescent	male	63	3	2021-03-01	inactivated vaccine	2021-04-28	inactivated vaccine	2021-11-01	inactivated vaccine	2022-07-05	42
BA.2 convalescent	male	45	3	2021-04-16	inactivated vaccine	2021-05-25	inactivated vaccine	2021-12-09	inactivated vaccine	2022-07-05	46
BA.2 convalescent	male	62	3	2021-07-14	inactivated vaccine	2021-08-20	inactivated vaccine	2022-02-23	inactivated vaccine	2022-07-05	42
BA.2 convalescent	female	40	3	2021-03-19	inactivated vaccine	2021-04-09	inactivated vaccine	2021-10-30	inactivated vaccine	2022-07-05	50
BA.2 convalescent	male	56	3	2021-02-27	inactivated vaccine	2021-03-20	inactivated vaccine	2021-10-27	inactivated vaccine	2022-07-08	50
BA.2 convalescent	male	67	3	2021-04-18	inactivated vaccine	2021-05-21	inactivated vaccine	2021-12-03	inactivated vaccine	2022-07-08	43
BA.2 convalescent	male	68	3	2021-05-24	inactivated vaccine	2021-06-24	inactivated vaccine	2021-12-24	inactivated vaccine	2022-07-08	53
BA.2 convalescent	male	77	3	2021-04-06	inactivated vaccine	2021-05-04	inactivated vaccine	2021-11-12	inactivated vaccine	2022-07-08	42
BA.2 convalescent	female	40	3	2021-04-20	inactivated vaccine	2021-05-24	inactivated vaccine	2021-12-09	inactivated vaccine	2022-07-08	55
BA.2 convalescent	male	72	3	2021-04-06	inactivated vaccine	2021-05-04	inactivated vaccine	2021-11-11	inactivated vaccine	2022-07-08	43
BA.2 convalescent	male	68	3	2021-04-06	inactivated vaccine	2021-05-04	inactivated vaccine	2021-11-12	inactivated vaccine	2022-07-08	50
BA.2 convalescent	male	53	3	2021-01-09	inactivated vaccine	2021-01-30	inactivated vaccine	2021-10-23	inactivated vaccine	2022-07-08	59
BA.2 convalescent	female	49	3	2021-02-25	inactivated vaccine	2021-03-16	inactivated vaccine	2021-10-26	inactivated vaccine	2022-07-08	50
BA.2 convalescent	male	24	3	2021-06-03	inactivated vaccine	2021-06-28	inactivated vaccine	2022-01-07	inactivated vaccine	2022-07-08	40
Delta convalescent	male	30	2	2021-06-17	inactivated vaccine	2021-07-15	inactivated vaccine	/	/	2021-08-27	14
Delta convalescent	male	39	2	2021-01-08	inactivated vaccine	2021-01-29	inactivated vaccine	/	/	2021-08-27	14
Delta convalescent	female	28	2	2021-04-29	inactivated vaccine	2021-05-21	inactivated vaccine	/	/	2021-08-27	14
Delta convalescent	male	38	2	2021-01-17	inactivated vaccine	2021-02-07	inactivated vaccine	/	/	2021-09-01	14
Delta convalescent	male	36	2	2021-03-19	inactivated vaccine	2021-04-09	inactivated vaccine	/	/	2022-07-13	238
Delta convalescent	female	63	2	2021-04-08	inactivated vaccine	2021-05-06	inactivated vaccine	/	/	2022-07-15	196
Delta convalescent	male	63	2	2021-04-08	inactivated vaccine	2021-05-06	inactivated vaccine	/	/	2022-07-15	205
Delta convalescent	female	68	2	2021-05-07	inactivated vaccine	2021-06-04	inactivated vaccine	/	/	2022-07-19	252
Delta convalescent	female	64	2	2021-04-28	inactivated vaccine	2021-05-30	inactivated vaccine	/	/	2022-07-19	247
Delta convalescent	male	63	2	2021-04-28	inactivated vaccine	2021-05-30	inactivated vaccine	/	/	2022-07-19	247
Delta convalescent	female	65	2	2021-05-19	inactivated vaccine	2021-06-19	inactivated vaccine	/	/	2022-07-19	246
Delta convalescent	male	68	2	2021-05-22	inactivated vaccine	2021-06-19	inactivated vaccine	/	/	2022-07-19	246
Delta convalescent	male	69	2	2021-05-17	inactivated vaccine	2021-06-14	inactivated vaccine	/	/	2022-07-19	229
Delta convalescent	female	66	2	2021-05-17	inactivated vaccine	2021-06-14	inactivated vaccine	/	/	2022-07-19	254
Delta convalescent	female	63	2	2021-05-15	inactivated vaccine	2021-06-12	inactivated vaccine	/	/	2022-07-19	213
Delta convalescent	male	62	2	2021-05-15	inactivated vaccine	2021-06-12	inactivated vaccine	/	/	2022-07-19	170
BA.5 convalescent	male	51	3	2021-01-07	inactivated vaccine	2021-02-04	inactivated vaccine	2021-10-27	inactivated vaccine	2022.08.06	13
BA.5 convalescent	male	34	3	2021-06-29	inactivated vaccine	2021-08-02	inactivated vaccine	2022-04-25	inactivated vaccine	2022.08.06	18
BA.5 convalescent	male	37	3	2021-06-06	inactivated vaccine	2021-06-27	inactivated vaccine	2021-12-27	inactivated vaccine	2022.08.06	14
BA.5 convalescent	male	53	3	2021-03-14	inactivated vaccine	2021-03-28	inactivated vaccine	2021-10-31	inactivated vaccine	2022.08.06	18
BA.5 convalescent	male	25	3	2021-05-20	inactivated vaccine	2021-06-21	inactivated vaccine	2021-12-29	inactivated vaccine	2022.08.06	20
BA.5 convalescent	male	21	3	2021-05-20	inactivated vaccine	2021-06-15	inactivated vaccine	2021-12-20	inactivated vaccine	2022.08.06	20
BA.5 convalescent	male	21	3	2021-05-21	inactivated vaccine	2021-06-19	inactivated vaccine	2021-11-21	inactivated vaccine	2022.08.06	15
BA.5 convalescent	male	38	3	2021-06-01	inactivated vaccine	2021-06-25	inactivated vaccine	2022-01-25	inactivated vaccine	2022.08.06	14
